# The *Chromobacterium* Volatilome is Strongly Influenced by Growth on Liquid versus Solid Media

**DOI:** 10.64898/2026.03.19.712466

**Authors:** Jake A. Drewes, Jenna Diefenderfer, Diana Ramirez, Trenton J. Davis, Emily A. Higgins Keppler, Scott D. Soby, Heather D. Bean

## Abstract

The study of microbial volatile organic compounds (mVOCs) is a growing area of research, with applications ranging from agriculture to human health. The majority of the mVOC data are from *in vitro* liquid cultures, while few analyses of bacterial and fungal volatilomes on solid media cultures exist. Studies comparing liquid versus solid cultures of bacteria and fungi show significant changes to the soluble metabolites that are produced, suggesting that large differences would be observed for mVOCs based on the culture conditions. To test this idea, we characterized the volatilomes of *Chromobacterium violaceum* (strain ATCC^®^ 12472) and *C. vaccinii* (strain MWU328), and those of their isogenic *cviR*– quorum sensing mutants cultured on solid versus liquid King’s Medium B media. VOCs were sampled using thin-film solid-phase microextraction (TF-SPME) and analyzed by two-dimensional gas chromatography–time-of-flight mass spectrometry (GC×GC-TOFMS). Of the three variables examined – *Chromobacterium* species, media type, and quorum sensing ability – growth on liquid versus solid media caused the most significant differences in the volatilomes. Bacterial species and quorum sensing ability were also influential, but to a lesser degree. Our findings indicate the importance of growth conditions in microbial volatilomics, and therefore, more consideration should be given to how microorganisms are cultured for volatilome analyses.

**Importance:** The purpose of this work is to elucidate the differences in the volatile metabolic profiles of *Chromobacterium spp*. by exploring them through the lens of three variables: growth conditions, species, and the ability to quorum sense. Work on organismal metabolic differences stemming from factors such as liquid versus solid media types remains broadly overlooked. Understanding these effects will allow future researchers to design more robust experiments that better translate to native microbial ecosystems such as rhizosphere and phyllosphere, where volatile compounds may influence plant-pathogen or plant-saprobe interactions.
