## Supplementary material for "The *Chromobacterium* Volatilome is Strongly Influenced by Growth on Liquid versus Solid Media": Table S1

### Sheet: Table S1
Peak Name	VOC ID number	CAS	Chemical Class	MSI ID Level	Homologous Series?	Average 1tR (s)	Observed 624 RI	Average 2tR (s)	Liquid vac QS–			Liquid vac QS+			Liquid vio QS–			Liquid vio QS+			Solid vac QS–			Solid vac QS+			Solid vio QS–			Solid vio QS+			KMB Solid Blanks			KMB Liquid Blanks
									n	mean area	std. dev.	n	mean area	std. dev.	n	mean area	std. dev.	n	mean area	std. dev.	n	mean area	std. dev.	n	mean area	std. dev.	n	mean area	std. dev.	n	mean area	std. dev.	n	mean area	std. dev.	n	mean area	std. dev.
Ethanol	ALC-19	64-17-5	alcohol	1	ü	365.077	492.019	1.58269	2	20353.5	15079.8	5	58151.1	52689.8	1	48106.4		3	81031	36046.8	6	180945	66272.1	6	183278	102713	6	330007	163563	4	284606	69428.5	1	96007.8		2	56408.1	18018.5
Propan-2-one	KET-42	67-64-1	ketone	1	ü	392.764	511.281	0.791975	6	3.71165e+06	1.11715e+06	6	3.28588e+06	1.45301e+06	6	3.52079e+06	992813	6	5.37248e+06	1.03489e+06	6	5.28068e+06	1.40726e+06	6	6.54822e+06	1.53221e+06	6	6.12029e+06	1.06695e+06	6	4.75511e+06	1.4662e+06	3	2.94228e+06	503058	3	3.64613e+06	358248
Propan-1-ol	ALC-111	71-23-8	alcohol	1	ü	518.716	613.112	1.17966	6	17673.3	7824.65	6	17355.3	13512.8	5	7189.5	4683.55	5	20109.7	28727.3	6	45497.1	26752.2	6	32014.9	14231.9	6	107460	73910.7	6	83441.5	41098.4	3	23464.4	16910.8	3	24185.4	13649.4
Butan-2-one	KET-145	78-93-3	ketone	1	ü	570.823	636.905	0.821646	6	3.64194e+06	917987	6	3.64966e+06	1.47686e+06	6	3.43276e+06	540431	6	4.39172e+06	507010	6	5.18162e+06	593295	6	5.45947e+06	1.79506e+06	6	5.25704e+06	1.02736e+06	6	5.25513e+06	1.00286e+06	3	2.44063e+06	475621	3	2.9189e+06	921212
Ethyl acetate	EST-149	141-78-6	ester	1		572.903	637.855	0.794167	6	17350.4	9624.19	6	20398.1	6553.82	6	16278.1	8278.87	6	22200.7	4825.01	6	154048	23272.1	6	98974.2	30533.8	6	102296	11164.3	6	118556	45752.4	3	36876	17549.5	3	15740.2	3197.59
Butan-1-ol	ALC-261	71-36-3	alcohol	1	ü	731.241	710.155	1.20076	6	1.03968e+07	2.65058e+06	6	1.29579e+07	3.366e+06	6	1.73298e+07	2.32698e+06	6	2.20246e+07	4.886e+06	6	7.91461e+06	1.57511e+06	6	7.66728e+06	2.02548e+06	6	1.50213e+07	2.31603e+06	6	1.55632e+07	2.06471e+06	3	3.06773e+06	237004	3	6.31066e+06	1.74902e+06
Toluene	ARO-388	108-88-3	aromatic	1		914.484	793.828	0.849554	6	5.19575e+06	1.07604e+06	6	5.62255e+06	1.6072e+06	6	3.90969e+06	901574	6	5.14732e+06	1.22704e+06	6	519481	159151	6	619757	196748	6	570847	96963.8	6	545877	119144	3	388668	83021.6	3	2.40463e+06	1.0841e+06
Pentan-1-ol	ALC-437	71-41-0	alcohol	1	ü	965.692	816.247	1.15571	6	27443.4	6200.76	6	27076.3	6754.67	6	28263.4	9970.79	6	20452.8	9286.69	6	40705.4	14910	6	24476.7	5764.4	6	37237.3	27596.2	6	25862.9	7977.06	3	14760.5	2479.63	3	20505.6	702.106
Hexan-1-ol	ALC-679	111-27-3	alcohol	1	ü	1196.12	916.417	1.10216	6	41741.7	13616.5	6	39420.2	17190.8	6	108083	24666.5	6	53495.6	8021.01	6	138056	58667.6	6	26214.4	6645.6	6	141901	174690	6	38654.9	8472.07	2	14244.2	8147.83	3	13920.4	7316.45
Heptan-2-one	KET-706	110-43-0	ketone	1	ü	1234.19	933.723	0.834459	6	292599	40427.4	6	254865	21011.2	6	217544	10504.1	6	211377	32894.5	6	170171	14573.3	6	132076	6070.44	6	127464	19540.3	6	151746	10218.1	3	85302.9	11736.5	3	134187	24925.2
Undecane	HYD-1263	1120-21-4	hydrocarbon	1		1591.73	1102.95	0.771081	4	16547.1	20899.5	2	32302.3	21608.5	1	8455.26		2	23485.1	14112.4	0			0			0			1	33950		1	51854.5		0
Octan-1-ol	ALC-1333	111-87-5	alcohol	1	ü	1622.32	1118.72	1.01503	6	88278.7	13337.1	6	77164.4	18192.3	6	45630.9	9457.92	6	37357.7	9247.56	6	21870.5	7636.13	6	49719.9	87653.7	6	44249.7	35610.4	6	25665.1	12820.2	3	23075.8	7202.94	3	28030.2	5839.03
Nonan-2-one	KET-1388	821-55-6	ketone	1		1661.45	1138.89	0.824837	6	72551.4	7899.73	6	63158.2	17060	6	58111.3	6565.24	6	59923.2	16493.8	6	127133	141053	6	32483.5	28823.5	6	181182	241019	6	155625	71143.3	3	50543.8	28240.6	3	35484.1	15106.1
Nonan-2-ol	ALC-1411	628-99-9	alcohol	1		1670.77	1143.7	0.915495	6	28410.2	4949.72	6	22589.5	9940.01	3	3340.9	596.018	1	4980.65		6	68473.6	80089.8	6	10024	3306.12	1	7659.65		1	7480.84		1	2148.16		0
Nonan-1-ol	ALC-1642	143-08-8	alcohol	1	ü	1815.66	1219.6	0.971124	3	1295.14	100.496	4	1417.06	957.031	2	1220.4	147.848	5	4446.64	2761.7	4	1856.9	359.794	6	1806.71	1021.74	4	4187.09	2469.84	4	1800.26	474.091	1	1611.41		0
Decan-2-one	KET-1699	693-54-9	ketone	1	ü	1854.82	1241.11	0.821776	6	11751.5	2531.31	6	12209.1	1747.17	6	16449.3	2770.93	6	12538.3	2270.37	6	5250.3	842.506	6	5006.21	805.126	6	6614.66	1418.89	6	5967.9	706.852	3	5087.63	957.324	3	6968.18	1589.24
Tridecane	HYD-1836	629-50-5	hydrocarbon	1		1968.37	1303.75	0.644068	6	2302.07	329.057	6	3887.74	1207.06	5	4415.05	1205.13	6	4844.34	1780.68	4	1872.67	743.672	5	3980.43	1798.91	3	1538.17	407.047	5	1567.99	301.944	3	12706.8	5611.58	1	2568.5
Decan-1-ol	ALC-1881	112-30-1	alcohol	1	ü	1998.87	1321.69	0.667913	6	2263.63	1097.56	6	7582.22	5102.52	6	7164.32	3330.21	6	10887	7301.26	3	746.416	136.84	3	452.267	39.7769	4	554.512	138.577	4	482.34	62.7912	0			3	28082.8	29480.2
Undecan-2-one	KET-1929	112-12-9	ketone	1	ü	2036.21	1343.65	0.820116	6	12391.3	7188.3	2	18822.4	2726.28	4	31877	11271.2	5	35657.9	20251.3	5	52310.5	52091.1	3	11704.4	3639.24	3	87437.9	99928	5	29128.8	4284.36	0			0
Dodecan-2-one	KET-2127	6175-49-1	ketone	1	ü	2204.71	1446.02	0.821786	6	7132.84	1910.13	5	6891.01	1280.14	6	10901.6	956.421	6	21290.7	28951.8	6	3012.63	560.516	6	2062.89	293.644	6	2700.81	798.516	6	2532.49	323.572	3	14951.2	16489.3	2	2212.78	290.439
Tridecan-2-one	KET-2269	593-08-8	ketone	1	ü	2363.59	1547.79	0.824286	5	1818.97	321.112	3	2862.73	466.014	6	12956.1	1439.87	4	17725.8	6958.12	4	2112.34	735.921	3	1805.56	652.624	6	5426.04	2247.42	6	17888.1	2892.8	3	5614.41	3217.25	0
2-Methylbut-3-en-2-ol	ALC-165	115-18-4	alcohol	2		612.184	655.792	1.03434	6	40797.2	12140.6	6	18899.3	5971.72	6	10841.9	5690.69	6	14878.6	2682.12	6	32992.2	10833.5	6	16830.6	4972.87	6	6145.74	1887.34	6	5604.19	2083.92	2	2748.67	750.273	3	9722.72	3117.17
3-Methylbutan-2-one	KET-242	563-80-4	ketone	2	ü	702.074	696.837	0.790988	5	111672	37174.4	3	118307	44173.5	5	120497	21580.4	5	172283	51787.5	3	59189.2	12095.9	1	52408.9		3	45632.7	17289	5	43915.4	14610.6	0			0
(E)-But-2-enal	ALD-244	123-73-9	aldehyde	2		703.682	697.571	1.01643	6	100540	11076.1	6	153583	56899.5	6	153856	130731	6	219050	152855	6	377413	438849	6	1.10513e+06	1.37395e+06	6	435016	194372	6	416353	425495	3	136851	32989	3	264223	69096
Methyl thiolacetate	SUL-281	1534-08-3	sulfur-containing	2		765.949	726.004	0.970127	6	5.48747e+06	2.376e+06	6	3.00639e+06	870065	6	1.50546e+06	452736	6	1.69982e+06	481591	6	4.53025e+06	1.24047e+06	6	2.1391e+07	9.35621e+06	6	4.27884e+06	2.10958e+06	6	4.52215e+06	1.37722e+06	3	55616.9	17549.2	3	121803	129163
Propyl acetate	EST-302	109-60-4	ester	2		788.418	736.264	0.801111	6	22532.1	7158.72	6	23640.1	5950.82	6	23415.1	6127.12	5	29447.6	2126.89	6	74828.4	26393.6	6	21620.4	4310.53	6	27070.3	16420	6	26568.4	10360.5	3	24528.2	3542.82	3	31670.4	5651.78
Pyrazine	ARO-339	290-37-9	aromatic	2		862.713	770.189	1.29981	6	950711	220181	6	1.09132e+06	126212	6	734207	68314.7	6	903104	122834	6	1.35174e+06	830340	6	669811	191422	6	1.06274e+06	200643	6	1.25658e+06	411204	3	535987	134824	3	1.04818e+06	165367
3-Methylbut-3-en-1-ol	ALC-372	763-32-6	alcohol	2		892.333	783.714	1.3034	6	201945	55507.8	6	235293	23759.1	6	226530	57795	6	267192	29456.2	6	110133	20085.4	6	173281	42082	6	119316	39590.2	6	160316	32169.7	3	18413.8	4997.97	3	140323	21443.2
3-Methylbutan-1-ol	ALC-379	123-51-3	alcohol	2		895.117	784.985	1.13617	6	77040.8	18804	6	64340.1	12140	6	79764.4	18075.7	6	82272.6	13791.8	6	28797.5	8857.65	6	20696.8	6447.96	6	22568.8	7117.25	6	17535.4	9575.94	3	12863.3	826.334	3	68837.4	14148.4
Hexan-3-one	KET-373	589-38-8	ketone	2	ü	901.051	787.694	0.776263	6	8463.76	1286.38	5	9321.86	3059.34	6	11303.8	1848.31	4	11374.5	632.84	3	1936.92	832.171	4	4743.95	2162.44	2	3173.37	927.005	0			1	5944.85		3	5578.42	2564.79
3-Methylpentan-2-one	KET-392	565-61-7	ketone	2	ü	916	794.521	0.805172	6	32320.8	5098.39	5	26683.8	2240.54	2	16104.4	2726.12	3	22017.7	5383.91	0			0			2	7794.54	2108.98	2	6334.49	768.924	0			0
2-Methylpropyl acetate	EST-397	110-19-0	ester	2		928.96	800.414	0.8012	1	66394.3		0			1	4942.47		4	13465.8	9557.36	0			0			0			0			0			0
3-Methylbut-2-en-1-ol	ALC-457	556-82-1	alcohol	2		986.085	825.037	1.36603	6	224517	97204.9	6	131207	41457	6	36265.6	8523.93	6	52633.6	11930.1	6	114162	20616.9	6	100047	17307.4	6	22642.5	5366.83	6	35342.7	9160.8	0			0
3-Methylhexan-2-one	KET-554	2550-21-2	ketone	2	ü	1088.74	867.608	0.797379	6	218644	23682.2	6	167903	40529.2	6	170119	27488.3	6	167028	38102.9	3	10628.2	2532.62	1	11764.2		2	7231.93	746.358	0			1	9966.78		3	137432	45896
Heptan-4-one	KET-650	123-19-3	ketone	2		1184.81	911.276	0.795342	6	17968.5	1762.65	6	18130.4	1461.98	6	19520.3	1772.43	6	19945	1628.95	6	8990.92	2180.8	6	8684.92	2866.25	6	6403.46	2204.83	6	6614.24	1473.26	2	1195.21	667.836	2	2962.92	1459.55
Heptan-3-one	KET-686	106-35-4	ketone	2	ü	1218.27	926.486	0.812244	6	68717.2	15983.3	6	78982.1	28148.5	6	79017.3	13356.7	6	68347.4	21125.9	6	12410.4	2572.16	6	16356.7	3008.56	6	12107.2	2127.34	6	15130.5	1675.38	3	14058.9	3477.41	3	47152.7	4405.36
(E,E)-2,4-Hexadienal	ALD-836	142-83-6	aldehyde	2		1325.18	975.08	1.14941	1	369.269		2	1893.79	928.193	0			1	753.049		0			1	705.507		4	4091.49	5845.42	0			0			0
Octan-3-one	KET-1005	106-68-3	ketone	2	ü	1437.37	1027.85	0.806835	6	6066.12	1795.63	6	6211.53	1186	6	7834.61	1914.42	5	7537.92	1354.92	6	1461.17	207.157	5	1203.33	251.827	6	3110.2	1492.53	6	2397.62	274.467	3	1792.05	454.149	3	2258.3	531.247
4-Methyl-1-(1-methylethyl)bicyclo[3.1.0]hex-2-ene	HYD-1020	28634-89-1	hydrocarbon	2		1443.96	1031.05	0.728727	6	1868.54	1114.53	4	1164.69	186.899	6	3411.14	1062.54	3	1528.07	306.993	0			1	389.117		0			1	609.653		1	654.588		1	1615.02
2-Ethyl-5-methylpyrazine	ARO-1046	13360-64-0	aromatic	2		1459.36	1038.52	0.979333	4	305579	67383.3	4	228403	86530	4	195897	65419.2	1	239983		6	35494.1	9631.97	3	48640.5	3851.87	4	38232.1	10971.4	2	62621.1	23141	3	35876.5	20190.2	0
Chloromethylbenzene	ARO-1162	100-44-7	aromatic	2		1524.59	1070.19	1.15773	1	1362.82		4	1561.25	575.672	1	759.399		1	904.742		0			0			3	2599	1567.32	1	1157.13		2	23858	23062.4	0
4-Methylquinazoline	ARO-2119	700-46-9	aromatic	2		2197.85	1441.68	1.4715	5	2537.52	2903.46	5	2078	1883.21	6	1202.93	291.253	3	2082.85	1447.93	0			2	1027.62	134.835	3	1551.36	489.553	1	1155.47		2	1965.21	659.44	1	838.477
3-Methylbutanal	ALD-185	590-86-3	aldehyde	3		639.429	668.232	0.801429	3	105502	101731	2	37951.3	36384.3	4	45254.6	26510.4	1	95603		1	37721.4		3	32883.1	4032.44	2	45408	8605.47	2	60662.1	12021.4	1	54020.4		0
Methyl butanoate	EST-315	623-42-7	ester	3		808.19	745.292	0.803968	1	18814.8		4	35558.2	31658.9	4	18115.4	16876.9	3	28648.8	18259.6	2	246604	114330	4	177482	118369	3	187751	142137	0			0			0
Dimethyl disulfide	SUL-352	624-92-0	sulfur-containing	3		878.603	777.444	0.934231	6	180823	148738	6	122408	68900.2	6	81982.6	39978	6	112339	64553.6	6	28120.6	25791.2	6	232130	123283	6	78358	37582	6	138941	58610.1	3	109907	51331	3	32837.1	25261.8
3-Hydroxybutan-2-one	KET-354	513-86-0	ketone	3		880.357	778.245	1.57408	6	888370	400816	6	474791	70226.1	6	423649	48893.8	6	615305	81805.1	6	512119	222179	6	433649	99217.9	6	422682	61074.7	6	492782	180212	3	255892	37957.4	3	548183	89305.5
Butyl acetate	EST-487	123-86-4	ester	3		1019.1	839.269	0.813896	6	358423	64162.9	6	260785	81576.1	6	136419	28904.9	6	135561	26922.8	6	145293	22366.8	6	156345	21661	6	88365.9	21062.6	6	90872.8	41995.6	3	73614.7	31655.1	3	131487	13901
(1R,2S)-1,2-Dimethylcyclohexane	HYD-499	2207-01-4	hydrocarbon	3		1034.17	845.765	0.665631	6	32839.6	4662.79	6	20319.2	5677.03	6	24359.4	8099.12	6	19769.9	3675.21	2	1118.92	393.536	2	4889.08	4179.65	2	931.933	206.513	2	1219.82	202.653	2	3541.19	281.315	3	12289.9	5531.8
Ethyl 3-methylbutanoate	EST-571	108-64-5	ester	3		1104.82	874.917	0.760282	0			1	569.918		5	925.284	161.912	5	767.542	131.201	2	1023.42	472.263	0			5	2517.09	2397.36	6	1474.48	727.396	0			0
Butyl propanoate	EST-711	590-01-2	ester	3		1237.09	935.042	0.6608	6	22070.2	7242.33	5	13866	4535.53	6	10367.8	2499.78	5	8646.3	2551.89	0			1	7091.12		0			1	4480.1		1	7520.58		2	9138.51	1728.55
Cyclohexanol	ALC-725	108-93-0	alcohol	3		1252.66	942.118	1.1957	6	2850.78	1700.32	5	3198.69	1281.15	3	2097.84	597.658	0			5	2965.77	1315.03	6	17191.8	22008.2	5	1872.09	249.648	5	2767.88	542.733	0			1	1214.56
3-Methylbut-2-en-1-yl acetate	EST-746	1191-16-8	ester	3		1264.91	947.686	0.89197	6	9845.34	2469.12	4	2617.33	38.0749	0			0			6	1524.42	212.296	6	2046.79	513.174	0			0			0			0
1-(Furan-2-yl)ethanone	ARO-830	1192-62-7	aromatic	3		1322.85	974.024	1.43682	6	55346.7	6391.31	6	54735.5	8832.75	6	44730.8	3170.21	6	49333.1	8591.67	6	100252	7024.71	6	106946	5738.76	6	110343	35231	6	120401	24818.6	3	85654	3185.27	3	48107.6	6745.93
5-Methylheptan-2-one	KET-958	18217-12-4	ketone	3		1401.98	1010.67	0.814725	6	12563.8	2993.12	4	12743.2	2139.92	4	17824.9	1099.55	3	15564.9	6158.56	4	1530.86	380.618	3	4435.18	2001.42	5	1997.58	287.035	1	2014.57		2	2389.8	855.962	1	7581.66
Dimethyl trisulfide	SUL-979	3658-80-8	sulfur-containing	3		1422.32	1020.55	1.05699	6	47740.9	41215.8	6	42016.6	28760.8	6	30714.9	21088.9	6	46536.1	43624.6	4	9848.03	10046.7	6	29136.9	13436.8	5	28428.1	14259.9	6	24357.2	14767.5	3	47089.3	37794.4	1	21109.2
2,6-Dimethyl-7-octen-2-ol	ALC-1311	18479-58-8	alcohol	3		1618.48	1116.74	0.88697	6	3484.6	1179.37	5	5495.98	1547.67	6	4085.95	1063.37	5	4087.81	911.754	1	847.463		2	1250.54	179.255	3	1041.64	190.022	0			3	2473.13	1005.97	3	2361.81	616.301
1-Methyl-4-(1-methylethyl)cyclohexanol	ALC-1700	21129-27-1	alcohol	3		1852.59	1239.89	0.974844	5	10867.3	1538.78	3	10214.6	580.182	6	8655.66	1840.04	5	8914.83	870.701	6	12331.4	1639.41	6	9111.98	3064.03	6	10740.4	2290.71	6	9677.19	2233.08	3	15424.1	3529.82	1	6568.31
Undecanal	ALD-1972	112-44-7	aldehyde	3		2058.18	1356.57	0.776456	6	5671.98	5300.94	4	5438.78	3056.57	3	7522.92	2956.45	3	9000.64	4213.95	1	1562.67		4	2175.82	713.499	3	2569.37	269.134	2	3863.81	2065.88	1	1734.25		1	2352.87
2-Methylpropan-2-ol	UNK-4	75-65-0	alcohol	4		360.634	489.705	0.960732	3	96372.5	66304.3	2	117177	62928.8	4	85966.1	60479.9	0			1	143513		1	10718.5		0			0			0			0
Acetaldehyde	UNK-2	75-07-0	aldehyde	4		360.758	489.77	0.675909	6	29064.9	13753.6	6	52884.9	32286.3	5	35334	23652.8	5	46531	19477.3	6	43951.5	28447.5	6	115357	51782.2	6	49826.5	40290	6	59555.4	38183.4	3	4698.61	1085.35	2	46630.4	20797
Furan	UNK-15	110-00-9	aromatic	4		365.101	492.032	0.768261	3	9986.65	8455.29	1	6596.75		1	1590.13		2	3107.89	880.443	4	12928.8	4474.73	6	25965.6	23981.2	3	20942.7	18340	2	18474.1	15103.9	2	4614.89	3106.82	0
Ethylidene-cyclopropane	UNK-22		hydrocarbon	4		371.786	495.513	0.646857	6	48649.2	29995.3	6	50286.8	37254.9	6	15923.9	12195.4	6	55581.6	21661.5	6	91993.9	74808.4	6	78966.6	66432.1	6	47012.6	18887.6	6	85601.8	64182	2	10441.2	1466.78	2	8193.07	60.6638
Analyte 46	UNK-46		unknown	4		404.488	521.978	1.01547	2	31717.2	19462.6	3	107206	68014.4	0			1	14450.6		6	136449	63868.2	5	366170	177531	6	238501	133266	5	131456	51823.9	1	37849.4		0
2-Nitroethanol	UNK-51		other	4		415.026	531.593	1.43487	0			0			0			0			2	72371.8	29532.8	3	245372	160872	4	123776	101060	4	243936	100389	0			0
Acetonitrile	UNK-60	75-05-8	nitrogen-containing	4		425.742	541.37	1.27865	6	40000.8	27834.5	6	13664.4	10477.1	6	123951	112160	6	47977	46890.6	6	65381.2	21826.2	6	61008	19342.5	6	65161.2	16472.8	6	69665	34810.7	3	21025.4	12824	3	33317.3	13843.3
Analyte 61	UNK-61		unknown	4		444.156	558.172	0.955781	2	112827	53020.9	3	80363	47312.8	1	129262		2	74443.9	34661.4	1	407206		4	381671	490294	6	203169	60266.4	2	72031.9	18647.1	1	143979		0
2,4-Dimethylpentane	UNK-117	108-08-7	hydrocarbon	4		547.194	626.116	0.620645	3	10955.9	3576.65	4	8167.32	8270.08	1	6831.31		3	4461.44	2991.85	2	5414.34	4644.59	1	15725.1		0			1	2383.94		2	6595.53	2551.4	0
Butanal	UNK-124	123-72-8	aldehyde	4		554.052	629.247	1.89597	4	4705.79	3320.42	2	19749.2	16766.9	4	4594.08	1327.69	3	4043.88	444.603	2	1989.31	84.3077	2	2512.61	962.024	4	2735	215.365	2	2589.36	309.348	1	4349.25		0
Analyte 134	UNK-134		unknown	4		557.768	630.944	0.965072	1	7396.69		2	7819.07	3958.72	3	4597.39	573.998	1	6311.37		5	7363.32	1223.28	3	11778.8	4900.61	4	8945.33	2110.47	4	7753.21	1240.51	0			0
Methylthiirane	UNK-138	1072-43-1	sulfur-containing	4		558.094	631.093	0.812824	5	4224.07	2524.37	3	2988.35	1376.02	5	4036.74	2377.67	3	1853.07	182.473	2	2646.1	1338.07	3	7234.19	3594.33	2	4571.94	55.7374	4	1813.91	609.569	3	6357.91	2436.38	0
3,4-Dimethyl-2,5-dihydrofuran	UNK-175	53720-72-2	aromatic	4		626.039	662.118	0.713333	4	873.374	625.562	0			6	1354.82	892.733	3	591.426	159.658	0			0			0			0			2	274.086	2.34147	0
2,3-Dimethylpentane	UNK-189	565-59-3	hydrocarbon	4		638.619	667.863	0.63531	6	59734	42452.8	5	42274.9	27441.4	6	36695.3	8515.23	5	48554.3	9237.87	4	15220.9	3782.44	6	18610.7	5008.74	4	9342.3	3177.07	5	18864.6	9184.82	2	14023.9	676.595	1	35982.5
Methoxyethanenitrile	UNK-224		nitrogen-containing	4		682.93	688.096	1.26442	4	1366.67	762.987	5	3293.56	1268.45	1	1095.42		2	8036.71	6484.42	6	12014.1	8159.7	5	18507.3	7774.8	5	15657.7	7785.05	1	1148.09		2	3147.08	2091.33	2	7323.08	5067.08
1-Ethenylaziridine	UNK-274		nitrogen-containing	4		752.264	719.755	0.893187	3	188231	180091	4	207132	77014.7	5	187585	81479.9	6	197379	143466	1	102697		4	123362	33589.9	5	132153	49302.7	5	178725	38996	3	175455	41800.2	0
Butyl 2-hydroxybutoxyacetate	UNK-304		ester	4		789.506	736.761	0.632135	6	1454.7	689.341	6	2215.35	1455.83	6	1869.65	679.449	5	2084.52	1028.74	2	486.234	50.9111	3	3754.75	2558.56	1	401.378		1	1287.01		2	806.416	35.1648	2	1056.12	2.78731
Hex-2-enal	UNK-310	505-57-7	aldehyde	4		801.528	742.25	0.749551	6	8124.83	950.694	6	5581.95	2053.45	6	9187.67	2366.09	6	4815.5	1449.46	0			0			0			0			2	441.931	104.297	3	1223.65	318.975
Analyte 321	UNK-321		unknown	4		809.279	745.789	0.682951	3	43086.1	15938.2	2	34565.2	12369.9	4	52094.9	9638.16	2	37774.2	14389.7	0			6	33105.6	15755	2	54713.8	11994.4	0			2	34127.2	11120.7	0
2-Methylbut-3-en-1-ol	UNK-320		alcohol	4		823.611	752.334	1.14167	1	1539.07		2	2557.74	1172.75	1	1867.98		1	3249.35		0			6	5059.11	4074.69	0			0			0			0
Analyte 348	UNK-348		unknown	4		875.846	776.185	0.745962	4	1545.15	667.843	3	2661.57	378.548	5	701.752	308.547	4	2919.06	3108.96	3	8675.43	2451.07	6	11175	4390.07	6	9644.31	3329.68	6	7218.45	3341.49	2	5065.62	1247.97	0
Analyte 349	UNK-349		unknown	4		878.154	777.239	1.06635	5	13422.1	5918.03	6	10993.1	5138.72	4	2471.44	672.336	5	10384	3961.43	5	6323.02	3362.96	4	5724.43	3362.4	4	7133.04	3701.1	6	8331.93	3999.01	2	1443.28	45.7749	0
2,2,5,5-tetramethyltetrahydrofuran	UNK-351		other	4		878.794	777.531	0.67	3	3498.71	407.697	1	3111.74		2	4328.12	411.833	1	4759.37		3	5751.09	897.279	3	2563.8	358.9	4	5812.02	3655.86	1	2407.6		0			3	6312.87	2639.28
Methyl thiocyanate	UNK-362	556-64-9	other	4		886.816	781.194	1.52349	6	140306	44897.1	6	148972	29453.9	6	144547	26542.8	6	232935	36324.7	6	86890.8	30430.9	6	149446	57787.1	6	178396	48283.3	6	294709	96911.3	2	19174.7	14469	3	33748.9	17160.5
N,N-Dimethyl ethanethioamide	UNK-368		other	4		892.605	783.838	0.749535	4	7763.36	6921.31	2	2450.44	336.384	3	2204.41	489.992	2	2456.04	273.225	0			0			0			1	3250		0			0
Analyte 369	UNK-369		unknown	4		899.304	786.897	0.745217	3	5677.12	6701.28	0			4	5808.01	5118.77	3	2014.84	448.717	0			0			0			2	3639.82	2258.69	0			0
(1R,2S)-1,2-Dimethylcyclohexane	UNK-378	583-57-3	hydrocarbon	4		904.28	789.169	0.646129	6	27954.1	2624.09	6	23663.6	5354.49	6	26242.2	5227.25	6	22583.5	6780.66	1	1915.71		2	8505.48	1219.19	1	1052.51		0			1	1438.18		3	16589.8	8361.48
Analyte 418	UNK-418		unknown	4		937.425	804.062	0.713836	6	4798.34	895.179	5	7238.18	3896.6	2	2737.57	717.019	2	4892.03	1926.88	1	3818.33		3	4352.1	323.708	1	3025.86		1	2299.28		2	10356.9	6061.41	1	4613.52
1-Ethyl-1-methylcyclopentane	UNK-421	16747-50-5	hydrocarbon	4		944.658	807.18	0.650274	6	15253.2	1133.23	6	10704.6	4208.01	6	13167.4	2646.6	6	11190	2943.82	0			0			0			0			0			3	8296.43	4442.06
2-Methylpropane-2-peroxol	UNK-423		other	4		945.854	807.696	0.966585	4	2647.77	597.864	1	3301.12		1	2336.28		0			1	4568.83		0			2	8295.44	4528.93	2	8650.73	4918.95	3	3463.46	492.226	0
2-(dimethylamino)acetonitrile	UNK-424		nitrogen-containing	4		952.812	810.695	1.21635	4	2158.72	928.359	5	1990.73	406.915	3	2606.87	1547.24	4	2597.55	821.62	6	9749.26	7726.94	4	3071.48	602.254	6	4902.27	2388.88	6	10056.8	3038.7	0			0
1,4-Dimethylcyclohexane	UNK-439	589-90-2	hydrocarbon	4		970.667	818.391	0.653333	6	41907.4	3020.15	5	29986.5	3501.75	6	36057.1	7722.25	5	29296	6279.57	1	1303.34		0			0			1	2429.25		0			3	21540.9	12043.1
Analyte 442	UNK-442		unknown	4		972.761	819.293	0.955217	6	20100.2	7189.78	4	6450.99	3519.3	5	3664.86	1894.09	3	9131.78	4457.75	3	9977.31	4743.34	4	7887.49	2987.77	3	6574.1	2654.42	5	8333.69	2355.04	0			0
Methylpropane-1-thioate	UNK-456		sulfur-containing	4		992.786	827.925	0.916286	6	112081	31646.1	6	41281.2	4999.51	6	50837	10825.1	6	49684.9	12097.8	6	15134.5	4311.61	6	131720	57379.4	6	49107	27008	6	81548.7	41138.9	0			0
Formamide	UNK-470		nitrogen-containing	4		996.552	829.548	1.73336	5	247364	114776	5	195390	69822.2	6	302986	112562	5	187819	170246	6	519914	248155	6	772540	306067	6	858692	319382	6	681102	221847	3	217981	26047.9	0
Pyrrole	UNK-473	109-97-7	aromatic	4		1008.06	834.51	0.602166	6	70213.7	45742.7	6	97094.8	31438.6	6	49645.8	12078.9	6	72131.8	21051.9	6	183439	65615.8	6	97915.6	48152.5	6	70774.3	30707.2	6	107970	46758.9	3	45560	7568.73	3	63843	19049.7
Analyte 480	UNK-480		unknown	4		1016.17	838.005	0.699571	2	1399.78	1044.19	2	1177.59	807.24	2	186.082	87.2382	3	3411.73	4251.52	2	9773.85	5906.89	3	8536.67	3880.25	5	6857.53	1142.06	3	16456.5	13659.1	0			1	1586.71
Analyte 483	UNK-483		unknown	4		1016.28	838.052	1.88677	5	45521.6	15476.3	4	59072.4	58293	5	18585.9	5289.75	2	13835.1	955.393	6	18548	5800.39	6	24260	7566.99	4	9205.15	1417.97	3	7677.86	2320.92	1	15543		0
Methyl 2,2-dimethoxyacetate	UNK-490		ester	4		1021.68	840.379	0.718267	6	3343.56	3126.55	4	2770.77	1629.49	4	5796.03	6533.66	5	2488.97	533.242	1	2905.31		2	61126.4	55632.5	1	9682.54		0			3	1546.86	470.877	0
2-Hydroxypropanoic acid	UNK-497		carboxylic acid	4		1028.98	843.525	1.00467	3	21491.5	117.586	3	15471.6	5346.87	5	25952.4	8033.23	2	17575.4	3432.38	0			1	9159.48		0			0			1	6204.27		0
2,4-Dimethylhexane	UNK-498	589-43-5	hydrocarbon	4		1034.06	845.717	0.635484	4	5522.32	1641.55	2	3153.69	1846.76	3	6531.15	3085.61	1	2792.96		0			0			0			0			0			0
3-Methylpyridine	UNK-517	108-99-6	aromatic	4		1057.27	855.719	1.04391	6	10921.3	2017.03	6	9959.08	2576.16	6	11369	1540.79	6	9818.72	3803.57	6	3418.94	854.119	6	5276.04	1002.78	6	4501.08	1029.56	6	5299.46	1639.56	3	2912.82	910.515	3	6481.83	1175.97
2-Hydroxy-2-methylpropanoic acid	UNK-546		carboxylic acid	4		1083.95	865.431	1.36019	6	59582.5	17996.2	6	84045.1	14042.5	6	45704.5	3323.63	6	59660.1	8186.68	6	44007.2	7205.33	6	52192	21130.3	6	22708.9	3602.62	6	29242.4	6725.38	3	9280.42	871.601	3	34229.2	6995.73
2-Methylpropanoyl chloride	UNK-589	79-30-1	halogen-containing	4		1122.92	883.148	1.33731	6	4509.94	867.04	4	3458.87	605.947	4	2331.98	225.553	2	3851.19	1080.61	5	3500.72	1312.61	5	2778.71	668.823	2	1429.35	171.453	1	2162.96		1	1260.27		3	3422.71	852.027
Furan-2,5-dione	UNK-593	108-31-6	other	4		1129.12	885.962	1.47942	6	11446.9	9964.74	6	12820.9	5386.28	5	6700.37	2358.98	6	11588.4	5000.96	6	16985.7	10176.6	5	9087.69	4632.36	6	8636.97	5983.8	4	18955.5	6929.76	1	1345.39		0
Acetamide	UNK-599	60-35-5	other	4		1138.06	890.027	0.492868	6	68507.7	51888.8	5	57977.4	33379.1	6	53213.3	22005.9	4	71268.7	66047.8	5	106411	54597.3	6	132565	25102.2	6	172644	40358.9	6	120926	52007.2	3	135118	55501.1	1	25300.6
Analyte 603	UNK-603		unknown	4		1140.98	891.354	0.755313	3	2784.56	1477.96	3	4593.72	4016.68	4	3035.19	1089.63	3	3278.87	2288.02	6	10522.5	9526.5	6	18137.3	18545.3	6	25808.8	31750.4	6	60768.8	89011.1	1	1640.68		0
Analyte 622	UNK-622		unknown	4		1157.07	898.667	1.24933	4	4048.42	2464.01	1	8763.99		0			0			0			0			0			0			1	2934.47		0
pent-4-en-1-yl acetate	UNK-651		ester	4		1184.5	911.136	0.860357	5	2076.66	484.462	2	1611.11	280.399	0			0			0			3	2076.01	340.993	0			0			0			0
Analyte 662	UNK-662		unknown	4		1192.41	914.73	0.672344	4	2909.77	1369.74	2	2441.14	1838.81	4	1253.28	704.68	1	524.898		4	215.908	127.091	2	152.016	76.4983	2	549.07	458.612	2	329.277	250.97	1	189.135		0
1-Methyl-2-methyleneaziridine	UNK-681		nitrogen-containing	4		1211.19	923.269	1.27074	3	4629.33	2927.78	3	5676.76	560.55	5	2904.11	1007.72	3	2633	756.281	2	2408.03	83.0589	5	3824.39	1163.77	6	2348.42	546.049	4	4256.37	1484.07	3	6042.64	2662.98	0
Analyte 703	UNK-703		unknown	4		1225.84	929.928	0.986184	3	10219.8	4538.32	3	16915.9	10505.7	4	13599.3	5479.13	2	81234.5	25132.9	3	17236.6	15470.2	3	51956.1	60166.6	3	4867.05	1660.08	2	2559.55	357.522	2	11756.9	2531.08	0
4-Methylpentyl 2,2-dimethylpropanoate	UNK-698		ester	4		1227.24	930.564	0.800517	3	26472.6	10196.3	4	14444.8	4614.94	1	1005.97		0			1	4453.67		2	6813.08	1314.15	1	2484.93		1	6084.24		3	6652.96	1030.86	0
Analyte 701	UNK-701		unknown	4		1229.91	931.779	0.816466	6	30661.3	27855.1	5	35352.2	41103.9	6	14909.7	5915.92	5	37637.5	33108	5	11632.6	1924.27	5	24155.7	22945.1	6	13876.9	5390.98	4	13248.7	5657.11	3	14368.2	5182.3	0
Dimethyl sulfoxide	UNK-719	67-68-5	sulfur-containing	4		1248.86	940.39	1.94959	2	1124.67	411.969	1	762		1	2155.68		0			3	1735.08	234.022	1	5554.99		4	2956.35	1591.37	3	10217.5	7310.3	0			0
Analyte 729	UNK-729		unknown	4		1253.2	942.364	0.961	6	14588.1	2906.41	5	13551.6	4484.86	3	7793.47	355.901	1	5688.84		6	10133.3	3055.26	6	16821.4	3288.07	2	1633.82	455.033	0			1	1364.01		1	2714.41
Analyte 750	UNK-750		unknown	4		1268.52	949.327	0.671111	0			0			0			0			4	2665.26	389.636	3	8574.32	7776.34	3	22816.8	26961.4	5	27059	36260	1	1230.96		0
Ethenyl 2-propenoate	UNK-752		ester	4		1270.44	950.199	1.16896	3	7820.77	4564.98	2	13279.9	4348.97	0			0			6	44200.5	17917.4	5	73566.1	66877.3	6	48070.7	23309	6	40276.5	34451.1	2	20873.2	17855.2	0
Analyte 760	UNK-760		unknown	4		1276.56	952.982	0.684091	6	19066.9	4689.26	6	13693.7	3202.02	6	27925.5	5365.14	6	12918	3841.09	6	1374.25	652.848	4	3474.11	2462.26	5	1273.24	301.855	5	2776.43	2631.71	2	4874.73	1480.99	3	14789.9	5002.83
1,1,2,2-Tetramethoxyethane	UNK-775		other	4		1286.72	957.6	0.6506	0			0			0			0			4	2138.02	390.1	5	6022.84	5664.1	3	5330.89	2419.1	5	3561.24	1716.27	1	959.787		0
Analyte 793	UNK-793		unknown	4		1295.7	961.684	1.23852	6	7621.33	1543.21	6	11297.8	2368.88	6	5489.22	1959.27	5	6488.99	2098.19	6	3098.67	510.652	6	6938.45	6655.28	6	2617.4	333.767	6	3010.41	598.182	1	2021.51		2	11299.5	1097.84
Analyte 784	UNK-784		unknown	4		1295.86	961.755	0.802414	5	1974.39	478.285	3	1852.86	157.568	1	601.893		1	1588.02		4	6820.4	3091.22	5	4686.16	1146.48	6	4800.9	1729.99	4	6388.96	3189.44	3	2533.56	1003.26	0
1-(2-Chloroethoxy)butane	UNK-794		halogen-containing	4		1295.9	961.774	0.835323	4	3449.22	1662.5	3	6892.33	4633.68	2	3392.71	2196.19	4	3105.54	1274.49	0			3	2349.6	1855.87	2	1885.6	693.127	1	1862.91		0			0
2,7-Dimethyl-1,7-octadien-3-amine	UNK-809		nitrogen-containing	4		1312.57	969.351	0.648095	1	6010.13		4	2991.73	378.255	0			0			0			0			0			0			0			0
2,2-Dimethylpropanethioic acid	UNK-820		other	4		1320.07	972.759	0.848621	6	11007.4	2124.18	5	7910.85	5488.85	6	25204.2	3652.37	6	19333	6894.09	1	1457.67		4	4675.56	1442.2	6	7137.43	3831.53	6	9095.91	3164.48	0			0
4-Methyloxetan-2-one	UNK-846		ester	4		1330.81	977.64	1.16673	0			2	4155.68	2995.94	0			0			4	3050.11	1346.56	3	3936.7	524.237	4	3504.87	810.635	3	4008.54	3146.29	0			0
Analyte 889	UNK-889		unknown	4		1358.41	990.186	0.998205	1	646.684		0			0			0			1	13753.9		4	5807.44	1964.71	5	6464.61	2470.17	3	6344.89	1845.26	1	1454.27		0
Analyte 911	UNK-911		unknown	4		1372	996.364	1.12612	3	24044.3	3119.1	3	27493.4	8510.35	5	16536.3	6398.05	5	15156.6	7599.82	0			6	17051.8	7017.34	5	14799.3	4781.83	3	20886.4	5890.76	0			0
4-Methyl-2-oxopentanoic acid	UNK-957		carboxylic acid	4		1401.15	1010.27	1.13481	6	3168.98	384.047	5	2956.92	589.831	6	2159.8	514.371	5	2212.06	443.544	5	1256.23	61.2267	2	1939.87	1026.8	1	609.569		3	1067.8	72.3856	0			2	1511.6	123.972
Acetic anhydride	UNK-977	108-24-7	other	4		1418.16	1018.53	0.985738	6	28989.3	10529.9	2	11513.8	3874.53	0			1	24974.8		5	19372	4164.05	5	17559.1	7035.73	2	12151.1	362.638	2	12135.6	3573.95	0			0
Methyl 3-methyl-2-oxopentanoate	UNK-978		ester	4		1420.28	1019.55	0.969487	2	1508.17	229.013	5	3465.77	2019.85	5	9660.69	2628.56	5	7201.92	2160.6	2	1252.83	218.904	1	789.318		4	1622.7	232.312	3	1152.57	204.125	1	1049.46		0
Methyl 2-hydroxy-4-methylpentanoate	UNK-980	40348-72-9	ester	4		1421.4	1020.1	1.17094	6	4905.28	1782.72	5	3971.39	711.41	2	2492.41	442.315	4	2624.8	599.455	0			1	4178.5		0			0			0			0
3,3-Dimethyl-2-oxobutanal, hemihydrate	UNK-989		aldehyde	4		1426.48	1022.56	0.98413	6	5314.53	1541.8	5	6986.68	4879.15	6	17745.9	3704.47	6	15811.5	5232.99	6	3808.44	1538.06	0			3	3095.24	2050.13	0			0			0
Analyte 997	UNK-997		unknown	4		1434.13	1026.28	0.909032	2	3656.46	801.276	3	3175.03	544.727	4	3803.71	955.813	2	3597.39	363.612	0			0			0			0			0			0
1-Pyrrolidinylacetonitrile	UNK-1033		nitrogen-containing	4		1453.93	1035.89	1.12356	3	37689.2	26232.9	4	22326.9	9377.39	5	25179.9	8772.15	4	27560.5	19952.7	0			5	22809.7	17417.4	5	18584.9	7361.06	4	25439.8	12015.7	0			0
(1,1-Dimethylethyl)-2-hydroxyimino-3-oxobutanoate	UNK-1049		ester	4		1460.91	1039.28	1.29409	5	4349.07	2473.15	3	5231.4	3489.43	0			0			0			0			0			0			0			0
Prop-2-enyl 2-methylpropanoate	UNK-1051		ester	4		1465.51	1041.51	0.817568	4	11727	3814.2	4	6830.33	3968.15	6	7059.24	5827.54	2	7938.94	1665.84	0			2	4945.32	419.323	4	5816.58	1152.12	0			3	24050.7	12556.2	0
6-Methylheptan-1-ol	UNK-1056		alcohol	4		1466.77	1042.12	1.00225	6	20453.2	14959.7	5	13973.7	10985.8	6	30008	12059	5	13757.2	6947.09	3	1866.37	922.183	5	8819.14	11032.9	3	1541.98	216.592	4	1347	368.014	2	2686.86	862.062	1	18993.3
2-Methyl-N-(2-methylbutylidene)butan-1-amine	UNK-1069		nitrogen-containing	4		1480.87	1048.97	0.678723	4	23377.6	17518.6	4	25999.9	16403.5	5	19025.5	11832.5	4	15608.1	10707.5	0			6	17870.5	6673.7	4	11241.3	1567.58	3	14772.7	8425.76	3	16589.7	3195.31	0
3-Methyl-2-cyclopenten-1-one	UNK-1076	2758-18-1	ketone	4		1483.61	1050.29	1.26555	6	1027.17	111.724	5	1174.24	176.223	6	995.732	117.314	6	1350.49	510.195	6	2451.42	762.056	6	1835.94	381.747	6	2161.16	792.353	6	1782.1	868.336	3	1416.42	161.614	0
Dimethyl sulfone	UNK-1084	67-71-0	sulfur-containing	4		1490.5	1053.64	1.04809	2	7595.44	252.299	1	3601.3		4	3911.98	1611.38	0			4	13916.2	4174	5	13742.3	5152.33	3	27385.8	10479.1	4	18838.5	14337.4	1	4835.28		0
S-Methyl butanethioate	UNK-1124	2432-51-1	other	4		1504.24	1060.31	1.19475	3	4269.63	3688.59	2	4198.16	582.312	1	4423.79		1	5054.82		2	22956.4	4631.89	5	14013.7	3438.62	6	10251.5	3883.22	3	13993.3	9943.97	0			0
3-Ethyl-2,2-dimethylpentane	UNK-1149	16747-32-3	hydrocarbon	4		1516.76	1066.39	0.673571	4	10808.1	11086	3	13933.4	5654.29	5	7884.8	3233.99	3	21051.6	14025.7	5	43080.2	22027.8	4	23844	18313.5	3	29546.1	9606.97	2	29341.3	12138	2	52510.2	10075.1	0
2,2,3-Trimethylhexane	UNK-1160	16747-25-4	hydrocarbon	4		1522.64	1069.24	0.705185	4	2558.93	597.073	3	1821.58	848.401	5	2770.5	913.809	4	18520.6	18200.7	3	39212.4	12074.2	3	26863.4	24815.6	2	42394.9	2932.64	2	24884.1	14344	2	36301.4	6867.03	0
But-2-yn-1-ol	UNK-1171		alcohol	4		1533.2	1074.37	1.28029	3	11228.3	1113.28	4	10298.2	3490.23	5	10242.7	3630.72	3	10826.6	4198.95	0			2	19238.5	8702.37	3	15855.3	6623.75	3	14510.3	5310.42	0			0
2-Bromopentane	UNK-1174		halogen-containing	4		1534.43	1074.97	0.946863	4	1258.52	440.268	5	1881.67	2003.92	5	3738.98	2924.04	4	2639.23	1477.56	0			0			0			0			0			0
Analyte 119	UNK-1228		unknown	4		1566.21	1090.4	1.01821	4	2134.46	1079.63	1	11384.3		1	1472.82		2	2729.41	808.827	0			0			0			0			1	681.153		0
Dimethylcyanamide	UNK-1259	1467-79-4	nitrogen-containing	4		1587.07	1100.55	1.07493	3	7340.34	947.991	3	9951	3255.18	5	4178.82	2625.84	2	8857.61	2654.52	0			4	5211.9	1769.11	3	3563.78	1646.17	4	5539.33	2287.77	1	526.131		0
1-Methyl-1H-pyrrole	UNK-1277	96-54-8	aromatic	4		1598.6	1106.49	0.874227	3	6439.94	3057.84	4	5615.22	1882.06	5	4021.24	1368.43	4	3041.7	1190.13	1	2083.17		5	2843.32	1126.19	5	2319.56	980.592	4	2890.94	1022.34	3	6639.62	1619.63	0
Analyte 255	UNK-1364		unknown	4		1644.72	1130.27	1.09846	3	12786.2	8476.85	4	13804.5	2889.26	4	8495.39	3278.11	4	10565.6	4606.22	0			5	8759.72	4407.29	3	33796.4	35861	1	10892.3		1	5928.09		0
(1α,2α,3α)-3-Methyl-2-(1-methylethyl)cyclohexyl acetate	UNK-1395		ester	4		1662.86	1139.62	0.855286	6	861.931	531.38	4	828.968	310.758	4	1123.83	715.65	4	820.957	300.696	1	955.569		1	327.577		2	475.445	24.9849	0			1	276.72		0
N-Methylaniline	UNK-1396	100-61-8	nitrogen-containing	4		1665.12	1140.79	1.43082	6	13671.6	11080.7	6	24547	10690.7	6	9259.31	4849.98	6	16183.9	4911.95	6	10674.7	6283.61	6	33251.5	44921.2	6	14356.4	8829.66	6	27265.9	8818.08	3	6735.37	2119.69	2	38438.5	23659.7
3-(1-Ethoxyethoxy)-2-methylbutanal	UNK-1394		aldehyde	4		1666.74	1141.62	0.257943	5	12040.7	5031.34	6	18232.9	9514.2	6	22766	13250.9	6	13631.8	4753.51	6	9333.3	7920.34	6	16749.5	8700.83	6	60386.3	26380.8	6	28658.6	13307	3	78099.6	47787.1	2	9952.65	2224.47
2,5-Dimethyl-2,5-hexanediol	UNK-1404	110-03-2	other	4		1667.39	1141.95	1.37432	6	5650.79	2723.53	4	3479.39	1828.18	3	6148.48	730.066	5	8032.1	4646.72	5	17718.6	5273.98	5	12764	2324.32	6	25726.6	12374.6	6	14943.6	4719.64	2	5615.19	3854	3	12739.2	1471.69
Propan-2-yl 2-hydroxypropanoate	UNK-1429	617-51-6	ester	4		1682.4	1149.69	1.2355	0			0			0			0			1	6904.84		4	5451.15	2163.87	4	13989.2	5628.81	4	4941.22	400.54	0			0
2,4,6,8-Tetramethylundec-1-ene	UNK-1451		hydrocarbon	4		1695.17	1156.27	0.709623	3	21561	10922.2	3	11484.7	12314.1	5	22342	4526.1	2	27821.3	10384.3	1	1260.94		0			0			1	1853.55		1	2441.5		0
5,6-Dihydro-2H-pyran-2-one	UNK-1472		ester	4		1708.52	1163.16	1.91672	4	2999.09	910.732	2	1320.87	393.982	2	2371.07	676.982	1	6745.16		3	2649.87	1335.73	3	2354.38	852.621	3	4513.82	1477.29	2	3730.43	2120.48	3	7781.67	5676.29	0
Analyte 402	UNK-1511		unknown	4		1730.63	1174.55	1.19039	1	1123.49		3	3555.57	2169.74	1	17608.3		5	14149.4	15649.2	3	2801.56	1308.91	5	3544.82	3089.81	4	3547.81	1692.24	4	1947.52	452.4	0			0
(Butylamino)acetonitrile	UNK-1536		nitrogen-containing	4		1748.67	1183.85	1.22551	3	6468.04	444.348	3	6376.04	4855.82	2	7685.64	4078.29	3	6107.28	2092.98	0			4	13129	11655.3	4	13423.8	6506.51	4	14797.7	4338.35	0			0
2-Methyl-2-nitropropane	UNK-1558		nitrogen-containing	4		1762.64	1191.05	0.334351	4	132845	77086.4	6	62893.6	52337.9	6	88259.1	39865.4	5	144976	132852	6	39691.5	29363.3	6	108371	61570.1	6	138440	42318.4	6	172906	80066.4	3	69582.8	31660.9	0
2-Pyrrolidinone	UNK-1557	616-45-5	other	4		1763.5	1191.5	0.479487	4	73705.8	72096.7	4	53469.8	53626.5	5	56891.1	32908.5	4	66702	58093.9	5	31178.3	21329.6	6	70237.6	25491.5	6	84926.8	30038.4	5	90735.5	26316.6	3	249134	82018.9	0
2-Methylundecanethiol	UNK-1562		sulfur-containing	4		1767.51	1193.56	0.686415	4	6882.65	9092.23	2	2108.8	737.642	1	2516.99		1	3097.61		3	650.546	40.6193	2	907.23	235.706	0			0			1	1009.28		0
3,4-Dimethyl-3,4-dihydro-2H-pyrrol-2-one	UNK-1606		nitrogen-containing	4		1792.09	1206.64	1.37588	4	5580.6	5293.11	6	4166.41	2937.66	5	3213.71	1610.53	4	4801.94	3861.54	4	3042.18	2513.42	5	4973.88	2391.67	6	4767.43	1820.81	4	4740.36	2192.46	3	9568.42	3863.83	0
n-Butylacrolein	UNK-1611		aldehyde	4		1796.38	1209	0.790182	4	2143.59	328.679	6	6964.29	4534.55	5	3629.83	853.754	6	5088.72	2496.87	4	1017.98	109.966	4	1450.65	406.422	4	1285.31	297.96	0			3	2721.15	963.044	2	2444.89	0.254062
1-Methyl-2-(1-ethylpropyl)benzene	UNK-1651		aromatic	4		1817.46	1220.58	0.798475	3	43602.1	8706.79	5	43765	5495.24	6	35003.8	5324.68	5	32774.2	10181.6	0			0			0			0			1	1506.9		1	27724.2
8-Methyl-4-decene	UNK-1660		hydrocarbon	4		1826.38	1225.48	0.687391	5	2242.86	281.169	5	2565.52	605.461	6	2377.19	214.054	5	2777.27	997.032	0			1	2686.55		0			1	2695.75		1	1785.48		1	1778.11
1-(1-Ethoxyethoxy)propane	UNK-1685		other	4		1846.48	1236.53	1.8519	4	1508.32	431.696	3	1427.43	530.418	0			1	1291.76		5	4836.73	1511.24	4	4672.5	3405.73	4	7987.53	1686.41	4	5938.6	2617.44	3	3127.34	578.177	0
2,6-Dimethylheptadecane	UNK-1687		hydrocarbon	4		1847.57	1237.12	0.749275	6	154770	53266.7	4	34917.9	18050.1	6	9740.15	4176.25	5	6081.57	1686.29	2	55064.5	9528.81	0			1	12383.5		0			0			1	7204.76
Octanenitrile	UNK-1735	124-12-9	nitrogen-containing	4		1888.46	1259.59	0.930495	5	1860.1	218.876	5	2224.4	507.704	4	2002.58	361.112	4	2378.67	586.112	4	2126.29	552.537	6	1546.41	186.418	5	2489.46	655.923	5	2367.1	1088.21	1	1660.6		0
1-Methylene-1H-indene	UNK-1745		aromatic	4		1892.7	1261.92	1.21076	6	17311.5	6869.52	6	16193.4	3118.41	6	21826	2168.69	6	17477.5	3056.58	6	13834.9	2108.84	6	17154.9	3584.83	6	108215	53973.4	6	61060.4	43426.8	3	17427.9	3338.36	3	27859.4	4701.51
5-Butyl-2,3-dihydro-2H-furan-2-one	UNK-1767	104-50-7	ester	4		1908.35	1270.52	1.27536	4	6349.45	2233.53	4	6675.64	1378.75	6	6587.01	1165.01	5	5126.72	2019.74	2	2702.91	390.636	2	2035.62	94.1218	4	1758.39	315.871	3	1969.56	358.129	2	6213.68	216.731	1	5610.61
2,6,11-Trimethyldodecane	UNK-1775		hydrocarbon	4		1914.51	1273.91	0.672286	3	1707.24	205.327	4	2664.34	1343	3	2047.4	568.183	1	4624.07		0			0			0			0			0			0
2-Ethyl-3-(methylthio)pyrazine	UNK-1833		aromatic	4		1962.26	1300.15	1.07038	4	432.269	71.4607	3	811.054	475.805	6	2463.27	1957.61	5	1569.98	352.366	0			0			5	640.469	93.8632	5	881.455	153.885	0			0
2-Isopentyl-6-methylpyrazine	UNK-1841	91010-41-2	aromatic	4		1969.79	1304.58	0.912632	4	4858.63	2052.07	1	5344.52		0			2	5664.53	365.831	0			0			0			0			0			0
Analyte 738	UNK-1847		unknown	4		1975.55	1307.97	1.11867	6	17006.2	4857.28	5	14497	2881.87	6	8530.63	2744.89	5	10937.9	1252.37	2	1461.93	29.5339	0			0			0			0			0
Methenamine	UNK-1874		nitrogen-containing	4		1990.04	1316.5	1.41504	6	391822	343295	6	528988	375700	6	509931	248199	6	620843	338297	6	1.00421e+06	319726	6	260222	189416	6	205681	75453.5	5	253765	87979.3	3	322460	215604	3	384043	198737
2,5-Dimethyl-3-(2-methylbutyl)pyrazine	UNK-1910	72668-36-1	aromatic	4		2026.84	1338.14	0.863421	5	6503.89	2352.58	1	9088.23		3	7409.77	2217.94	3	7561.48	687.102	0			0			0			0			0			0
Analyte 807	UNK-1916		unknown	4		2031.69	1340.99	0.853725	1	3213.32		1	3713.26		1	12331.1		3	14534.9	3200.28	0			1	6174.35		2	12638	2458.6	5	20179.8	11842.4	0			0
1,2,3,4-Tetrahydroquinoline	UNK-1921	635-46-1	aromatic	4		2034.56	1342.68	1.19484	3	1486.68	1167.67	4	1363.3	633.561	1	1233.79		2	645.09	170.815	0			4	1052.9	313.966	3	897.167	219.851	3	860.78	234.969	3	2139.5	1639.25	0
Analyte 892	UNK-2001		unknown	4		2088.15	1374.21	0.795161	5	62.8154	21.6345	4	78.3487	25.7815	4	61.2052	13.9072	2	111.146	21.8359	3	136.382	55.8872	6	70.467	7.45344	2	137.417	49.0935	3	157.37	87.9807	1	43.7474		2	96.2781	21.858
Analyte 902	UNK-2011		unknown	4		2096.69	1379.23	1.22885	5	3901.82	1383.82	4	4543.69	1847.34	6	4043.4	377.985	3	5142.51	2193.97	0			1	1562.67		4	1428.95	270.743	0			3	4906.91	2378.97	1	4399.98
2,6-Dimethylheptadecane	UNK-2021		hydrocarbon	4		2105.11	1384.18	0.881488	5	16737.4	6326.08	5	11707.4	11670.5	6	36982.3	27622.2	5	11331.4	10546	5	19491.8	12563.8	6	17743.1	12226	5	15691.6	11693.4	5	13070.8	6417.76	3	20013.9	13877.3	1	7377.56
3-Tetradecene	UNK-2045	41446-67-7	hydrocarbon	4		2126.24	1396.61	0.689512	5	5658.38	2622.13	6	8697.78	2478.62	5	8054.87	2430.36	6	7574.27	1692.49	0			4	4161.56	1508.36	2	3203.15	391.747	1	2771.98		0			1	10911.1
Analyte 988	UNK-2097		unknown	4		2175.57	1427.57	1.2575	3	1179.68	430.562	4	4020.57	2388.59	1	5037.68		1	14255.9		6	10204.5	6787.93	5	9038.37	4750.02	6	29040.5	21391.4	4	17337.2	13304.9	3	14557.4	3035.44	0
Analyte 1022	UNK-2131		unknown	4		2209.12	1448.81	0.555593	4	1542.27	159.872	2	1958.64	134.287	3	2993.91	1686.25	1	1514.86		0			1	1318.79		3	7870.69	8247.28	1	4018.5		1	2706.7		0
Analyte 1097	UNK-2206		unknown	4		2298.69	1505.64	0.972308	5	1756.85	400.384	5	1389.59	329.12	4	1713.81	442.743	5	1855.67	645.141	0			0			0			0			0			0
5-Decen-1-yl acetate	UNK-2236		ester	4		2337.1	1530.58	0.855495	6	2566.31	585.227	6	11538.7	5750.72	6	34080.9	6493.02	6	27903.1	4442.93	0			0			6	9757.44	3597.48	6	18713.8	4738.79	1	2438.38		0
Analyte 1203	UNK-2312		unknown	4		2414.58	1580.89	0.714423	4	1131.88	185.508	3	1132.7	298.634	3	1503.08	413.866	1	3489.87		2	1588.99	274.85	2	6521.75	4973.68	0			1	1155.59		1	8188.35		0
Analyte 1352	UNK-2461		unknown	4		2546.15	1657.39	0.841809	6	1447.6	686.896	4	1079.21	257.801	6	1683.33	785.843	4	2017.52	903.521	3	1040.62	281.91	3	1210.9	129.09	5	1153.93	268.461	4	1253.2	169.335	2	1184.09	54.6528	0
2,7,10-Trimethyldodecane	UNK-2561		hydrocarbon	4		2634.6	1704.96	0.744	1	3459.16		0			4	6635.25	1924.11	0			1	11050.9		2	57363	35924.7	4	15287.2	920.222	2	46247.4	24396.2	0			2	6533.34	1159.15
N,N-Dimethyl-1-tetradecanamine	UNK-2587	112-75-4	nitrogen-containing	4		2663.52	1716.35	0.827593	4	10745.6	7582.1	2	21168.5	10975.6	2	3783.77	1716.54	2	49158.5	42636.4	2	9524.73	7675.92	0			1	3944.41		2	4694.24	1428.1	1	25407.9		0
